# Duplex PCR assay to determine sex and mating status of *Ixodes scapularis* (Acari: Ixodidae), vector of the Lyme disease pathogen

**DOI:** 10.1101/2024.10.23.619921

**Authors:** Isobel Ronai, Julia C. Frederick, Alec T. Thompson, Prisha Sharma, Michael J. Yabsley, Utpal Pal, Cassandra G. Extavour, Travis C. Glenn

## Abstract

Ticks are a major health threat to humans and other animals, through direct damage, toxicoses, and transmission of pathogens. An estimated half a million people are treated annually in the United States of America for Lyme disease, a disease caused by the bite of a black-legged tick (*Ixodes scapularis* Say) infected with the bacterial pathogen *Borrelia burgdorferi*. This tick species also transmits another six human-disease causing pathogens, for which vaccines are currently unavailable. While *I*. *scapularis* are sexually dimorphic at the adult life stage, the DNA sequence differences between male and female *I*. *scapularis* that could be used as a sex-specific marker have not yet been established. We determine the sex-specific DNA sequences for *I*. *scapularis* (male heterogametic system with XY), using whole-genome resequencing and restriction site-associated DNA sequencing. Then we identify a male-specific marker that we use as the foundation of a molecular sex identification method (duplex PCR) to differentiate the sex of an *I*. *scapularis* tick. In addition, we provide evidence that this molecular sexing method can establish the mating status of adult females that have been mated and inseminated with male-determining sperm. Our molecular tool allows the characterization of mating and sex-specific biology across development for *I*. *scapularis*, a major pathogen vector, which is crucial for a better understanding of their biology and controlling tick populations.
