## Supplementary tables for "Duplex PCR assay to determine sex and mating status of *Ixodes scapularis* (Acari: Ixodidae), vector of the Lyme disease pathogen"

### Sheet: Table S1
Sample ID	Population source	Sex	Raw read pairs	Raw sequence coverage estimate	Cleaned read pairs	Mapped reads total	Sequences selected	Average mapped coverage
FL09702	Florida (Osceola County)	male	68476174	8.9	59161278	104405231	104405231	5
FL09708	Florida (Osceola County)	male	62826867	8.2	54291843	96171384	96171384	4.53
FL09710	Florida (Osceola County)	male	76724500	10	66986879	117331973	112321647	5.71
FL09711	Florida (Osceola County)	female	94862364	12.4	82984936	142854843	104273608	6.85
FL09712	Florida (Osceola County)	female	183393550	23.9	160112924	282814861	103006578	13.73
FL09715	Florida (Osceola County)	female	97280326	12.7	86140618	149434912	101037804	7.4
LA07902	Louisiana (Rapides County)	male	80376653	10.5	70869187	126972660	100596308	6.31
LA07904	Louisiana (Rapides County)	male	90309097	11.8	71448950	127784132	119625662	5.34
LA07907	Louisiana (Rapides County)	male	96785805	12.6	85024460	152772971	103211033	7.4
LA07910	Louisiana (Rapides County)	female	86140409	11.2	76639016	138117923	9.76927e+07	7.07
LA07911	Louisiana (Rapides County)	female	79472690	10.4	70082001	126044978	9.96876e+07	6.32
LA07914	Louisiana (Rapides County)	female	99750854	13	86983572	155145242	100482670	7.72
RI00906	Rhode Island (Washington County)	male	89845807	11.7	78166173	135913252	103324656	6.58
RI00907	Rhode Island (Washington County)	male	85472483	11.1	73665880	126657546	104244894	6.08
RI00909	Rhode Island (Washington County)	male	86299897	11.3	73877947	127512114	106295527	6
RI00911	Rhode Island (Washington County)	female	118314193	15.4	103360960	177401525	101476676	8.74
RI00916	Rhode Island (Washington County)	female	112995043	14.7	101256028	173894656	9.58837e+07	9.07
RI00926	Rhode Island (Washington County)	female	109660116	14.3	97565375	167407203	9.34296e+07	8.96
SC00303	South Carolina (Aiken County)	male	88385580	11.5	77132203	138536166	101984810	6.79
SC00304	South Carolina (Aiken County)	male	71959553	9.4	63374002	113605171	9.96012e+07	5.7
SC00308	South Carolina (Aiken County)	male	113683329	14.8	99841708	178995704	100187901	8.93
SC00306	South Carolina (Aiken County)	female	81076117	10.6	70403494	124392735	9.96258e+07	6.24
SC00314	South Carolina (Aiken County)	female	112029182	14.6	99086494	171241078	9.92357e+07	8.63
SC00315	South Carolina (Aiken County)	female	119943762	15.6	105951456	187299428	9.68556e+07	9.67
WI08103	Wisconsin (Monroe County)	male	71798556	9.4	63744022	110546236	9.73976e+07	5.68
WI08110	Wisconsin (Monroe County)	male	90002186	11.7	78033183	135069633	104949210	6.44
WI08111	Wisconsin (Monroe County)	male	87419384	11.4	77190285	133785960	103437421	6.47
WI08104	Wisconsin (Monroe County)	female	69885029	9.1	61629487	106481660	105342043	5.14
WI08105	Wisconsin (Monroe County)	female	61480376	8	54844799	94183848	94183848	4.83
WI08106	Wisconsin (Monroe County)	female	76282638	9.9	67664578	116414099	101465674	5.83

### Sheet: Table S2
Sample ID	Sex	Collection source
AL07706	female	Alabama (Lauderdale County)
AL07707	male	Alabama (Lauderdale County)
DE00107	male	Delaware (Kent County)
DE00108	female	Delaware (Kent County)
FL06504	male	Florida (Jefferson County)
FL06505	female	Florida (Jefferson County)
FL09704	male	Florida (Osceola County)
FL09705	male	Florida (Osceola County)
FL09707	male	Florida (Osceola County)
FL09708	male	Florida (Osceola County)
FL09710	male	Florida (Osceola County)
FL09711	female	Florida (Osceola County)
FL09712	female	Florida (Osceola County)
FL09713	female	Florida (Osceola County)
FL09715	female	Florida (Osceola County)
FL09716	female	Florida (Osceola County)
GA29501	female	Georgia (Walker County)
GA29502	male	Georgia (Walker County)
GA29505	male	Georgia (Walker County)
GA29506	female	Georgia (Walker County)
IA15702	female	Iowa (Poweshiek County)
IA15703	female	Iowa (Poweshiek County)
IA15704	female	Iowa (Poweshiek County)
IA15705	female	Iowa (Poweshiek County)
IA15706	male	Iowa (Poweshiek County)
IA15707	male	Iowa (Poweshiek County)
IA15708	male	Iowa (Poweshiek County)
IA15709	male	Iowa (Poweshiek County)
IA17701	female	Iowa (Van Buren County)
IA17702	female	Iowa (Van Buren County)
IA17703	female	Iowa (Van Buren County)
IA17704	female	Iowa (Van Buren County)
IA17705	male	Iowa (Van Buren County)
IA17706	male	Iowa (Van Buren County)
IA17707	male	Iowa (Van Buren County)
IA17708	male	Iowa (Van Buren County)
KY07307	male	Kentucky (Franklin County)
KY07308	female	Kentucky (Franklin County)
LA01501	male	Louisiana (Bossier County)
LA01502	male	Louisiana (Bossier County)
LA01503	female	Louisiana (Bossier County)
LA01504	female	Louisiana (Bossier County)
LA01505	female	Louisiana (Bossier County)
LA01506	female	Louisiana (Bossier County)
LA01507	female	Louisiana (Bossier County)
LA01508	male	Louisiana (Bossier County)
LA01509	male	Louisiana (Bossier County)
LA01510	male	Louisiana (Bossier County)
LA04701	male	Louisiana (Iberville County)
LA04702	male	Louisiana (Iberville County)
LA04703	male	Louisiana (Iberville County)
LA04704	female	Louisiana (Iberville County)
LA04705	female	Louisiana (Iberville County)
LA04708	female	Louisiana (Iberville County)
LA07907	male	Louisiana (Rapides County)
LA07908	male	Louisiana (Rapides County)
LA07909	male	Louisiana (Rapides County)
LA07910	female	Louisiana (Rapides County)
LA07911	female	Louisiana (Rapides County)
LA07914	female	Louisiana (Rapides County)
MD00102	male	Maryland (Allegany County)
MD00103	male	Maryland (Allegany County)
MD00104	female	Maryland (Allegany County)
MD00105	female	Maryland (Allegany County)
MI06501	male	Mississippi (Ingham County)
MI06502	male	Mississippi (Ingham County)
MI06503	male	Mississippi (Ingham County)
MI06504	male	Mississippi (Ingham County)
MI06505	male	Mississippi (Ingham County)
MI06506	male	Mississippi (Ingham County)
MI06507	female	Mississippi (Ingham County)
MI06508	female	Mississippi (Ingham County)
MI06509	female	Mississippi (Ingham County)
MI06510	female	Mississippi (Ingham County)
MI06511	female	Mississippi (Ingham County)
MI06512	female	Mississippi (Ingham County)
NH00302	male	New Hampshire (Carroll County)
NH00303	male	New Hampshire (Carroll County)
NH00304	male	New Hampshire (Carroll County)
NH00305	male	New Hampshire (Carroll County)
NH00306	male	New Hampshire (Carroll County)
NH00307	male	New Hampshire (Carroll County)
NH00308	female	New Hampshire (Carroll County)
NH00309	female	New Hampshire (Carroll County)
NH00310	female	New Hampshire (Carroll County)
NH00311	female	New Hampshire (Carroll County)
NH00312	female	New Hampshire (Carroll County)
NH00313	female	New Hampshire (Carroll County)
NY07511	male	New York (Oswego County)
NY07512	female	New York (Oswego County)
OH08308	male	Ohio (Knox County)
OH08309	male	Ohio (Knox County)
OH08310	female	Ohio (Knox County)
OH08311	female	Ohio (Knox County)
OH14504	female	Ohio (Scioto County)
OH14505	male	Ohio (Scioto County)
OH14506	male	Ohio (Scioto County)
OH14508	female	Ohio (Scioto County)
PA02704	female	Pennsylvania (Centre County)
PA02705	female	Pennsylvania (Centre County)
PA02709	male	Pennsylvania (Centre County)
PA02710	male	Pennsylvania (Centre County)
PA02711	male	Pennsylvania (Centre County)
PA02712	female	Pennsylvania (Centre County)
PA12910	male	Pennsylvania (Westmoreland County)
PA12911	male	Pennsylvania (Westmoreland County)
PA12912	female	Pennsylvania (Westmoreland County)
PA12913	female	Pennsylvania (Westmoreland County)
RI00906	male	Rhode Island (Washington County)
RI00907	male	Rhode Island (Washington County)
RI00908	male	Rhode Island (Washington County)
RI00909	male	Rhode Island (Washington County)
RI00910	female	Rhode Island (Washington County)
RI00911	female	Rhode Island (Washington County)
RI00916	female	Rhode Island (Washington County)
RI00926	female	Rhode Island (Washington County)
SC00301	male	South Carolina (Aiken County)
SC00302	male	South Carolina (Aiken County)
SC00303	male	South Carolina (Aiken County)
SC00304	male	South Carolina (Aiken County)
SC00305	female	South Carolina (Aiken County)
SC00306	female	South Carolina (Aiken County)
SC00314	female	South Carolina (Aiken County)
SC00315	female	South Carolina (Aiken County)
TN02502	female	Tennessee (Claiborne County)
TN02503	female	Tennessee (Claiborne County)
TN02504	female	Tennessee (Claiborne County)
TN02505	male	Tennessee (Claiborne County)
TN02506	male	Tennessee (Claiborne County)
TN02507	female	Tennessee (Claiborne County)
TN02508	female	Tennessee (Claiborne County)
TN02509	male	Tennessee (Claiborne County)
TN02510	male	Tennessee (Claiborne County)
TN02511	male	Tennessee (Claiborne County)
TN02512	male	Tennessee (Claiborne County)
TN02514	female	Tennessee (Claiborne County)
VT02708	male	Vermont (Windsor County)
VT02709	male	Vermont (Windsor County)
VT02710	male	Vermont (Windsor County)
VT02711	female	Vermont (Windsor County)
VT02712	female	Vermont (Windsor County)
VT02713	female	Vermont (Windsor County)
WI07501	male	Wisconsin (Marinette County)
WI07502	male	Wisconsin (Marinette County)
WI07503	male	Wisconsin (Marinette County)
WI07504	male	Wisconsin (Marinette County)
WI07505	male	Wisconsin (Marinette County)
WI07506	male	Wisconsin (Marinette County)
WI07507	female	Wisconsin (Marinette County)
WI07508	female	Wisconsin (Marinette County)
WI07509	female	Wisconsin (Marinette County)
WI07510	female	Wisconsin (Marinette County)
WI07511	female	Wisconsin (Marinette County)
WI07512	female	Wisconsin (Marinette County)
WI08101	male	Wisconsin (Monroe County)
WI08102	male	Wisconsin (Monroe County)
WI08103	male	Wisconsin (Monroe County)
WI08104	female	Wisconsin (Monroe County)
WI08105	female	Wisconsin (Monroe County)
WI08106	female	Wisconsin (Monroe County)
WI08107	female	Wisconsin (Monroe County)
WI08108	male	Wisconsin (Monroe County)
WI08109	male	Wisconsin (Monroe County)
WI08112	female	Wisconsin (Monroe County)

### Sheet: Table S3
Male-specific loci	Sequence (5' to 3')
3RAD male-specifc loci_1	CTAGACCTTGTTGAACGTCGCAGTGGAGCACAACAAAAGTAGGCACAGGCCCAACAACAAGGAAAACATCACTATGACAAAACTCATCGTGTCGCCACCTTCCATGTAGGCTAGTTCGTCTAGCTTGAGCGCAAAGAGCC
3RAD male-specfic loci_2	AATTCCGGGGCGAGTTTCATCGCGCCATTGGTTTTAGGCTCTTTGCGCTCAAGCTAGACGAACTAGCCTACATGGAAGGTGGCGACACGATGAGTTTTGTCATAGTGATGTTTTCCTTGTTGTTGGGCCTGTGCCTACTT

### Sheet: Table S4
Experiment	Population source of ticks	Males accurately sexed	Females accurately sexed	Reference
Singleplex (male-specific marker)PCR	Oklahoma State University colony	15	15	Frederick, J (2022) What makes Ixodes scapularis tick: population genomics and sex differences of the blacklegged tick, PhD thesis, University of Georgia, Athens.
	Centers for Disease Control and Prevention colony	3	3	Frederick, J (2022) What makes Ixodes scapularis tick: population genomics and sex differences of the blacklegged tick, PhD thesis, University of Georgia, Athens.
	Field-collected from white-tailed deer in Delaware (Kent County)	3	3	Frederick, J (2022) What makes Ixodes scapularis tick: population genomics and sex differences of the blacklegged tick, PhD thesis, University of Georgia, Athens.
	Field-collected from black bears in Maryland (Allegany County)	2	2	Frederick, J (2022) What makes Ixodes scapularis tick: population genomics and sex differences of the blacklegged tick, PhD thesis, University of Georgia, Athens.
Duplex PCR	Oklahoma State University colony	2	2	This study
	Centers for Disease Control and Prevention colony	23	23	This study
TOTAL		48	48
